# Latent periodic process inference from single-cell RNA-seq data

**DOI:** 10.1101/625566

**Authors:** Shaoheng Liang, Fang Wang, Jincheng Han, Ken Chen

## Abstract

Convoluted biological processes underlie the development of multicellular organisms and diseases. Advances in scRNA-seq make it possible to study these processes from cells at various developmental stages. Achieving accurate characterization is challenging, however, particularly for periodic processes, such as cell cycles. To address this, we developed Cyclum, a novel AutoEncoder approach that characterizes circular trajectories in the high-dimensional gene expression space. Cyclum substantially improves the accuracy and robustness of cell-cycle characterization beyond existing approaches. Applying Cyclum to removing cell-cycle effects leads to substantially improved delineations of cell subpopulations, which is useful for establishing various cell atlases and studying tumor heterogeneity. Cyclum is available at https://github.com/KChen-lab/cyclum.
