## Additional File 2 Table S4 for "Latent periodic process inference from single-cell RNA-seq data"

### Sheet: Sheet1
Known cell-cycle marker genes
Rad51c
Spc25
Ccdc107
Anapc2
Nek6
Mapre1
Itgb3bp
Rcc1
Junb
Vps25
Crebzf
Tsg101
Cep164
Gspt2
Pbk
Il6
Ccdc99
Bod1
Ccar1
Tmem2
Mtbp
Arl6ip1
Nsmce2
Pim3
Prc1
Ccdc14
Tpx2
Kbtbd2
Hormad1
Dmxl2
43709
Lats1
Gm10184
Kctd9
Kat2b
Orc1
Plk5
Cenpc1
Nuf2
Prim1
Rprd1a
Tspyl2
Anxa11
Vegfc
Tgm2
Ube2i
Ccnk
Rfc4
Tsen54
Nsun2
Pik3c3
Nup35
Cdk2
Asf1b
Spata30
Syce3
Chtf18
Spag5
Cdk5r1
Jtb
Aspm
Fopnl
Mapk13
Hist1h1c
Esco2
Anln
Mlh1
Mis18a
Hsd17b11
Scyl1
Espl1
Pard6b
Slc12a9
Trp63
Siah1a
Afap1
Ivns1abp
Tob1
Fanci
4922501C03Rik
Wtap
Ssr4
Eif5a2
Tff3
Map3k8
Pced1a
43718
Lin54
Mgat2
Dmtf1
Pkmyt1
Rcbtb1
Sap30
Src
Mapk1
Ncapg2
Sgol1
Cetn3
Stk10
Nek1
Cables2
Gm10259
Ap3d1
43713
Rassf2
Nasp
Dbf4
Anapc4
Fam64a
Nek11
Arl8a
Cdk7
Becn1
Brca1
Ctgf
E2f5
Cdkn1a
Hmga2
Cgrrf1
Usp9x
Plk1
Cdkn2aip
Appl1
Nedd1
BC005624
Med31
Pnn
Rbbp4
Dnajb6
Aurkc
Gnai3
Rbl2
Dnajc3
Nmb
Stard13
Mtus1
Calm2
Dctpp1
Anapc7
Larp4
Mtap9
Cdc6
Atl2
Ung
Sycp2
Ndc80
Zmym3
Usp16
Cd97
Gabarapl1
Ahctf1
Pim2
Suv39h1
Setdb2
Csnk1a1
Wdr6
Cdc73
D2Ertd750e
Mcin
Rhpn1
Kif20b
Nxf1
Kpna2
Rbm38
Arhgef2
Upf1
Stil
Cdkn1b
Cdca7
Senp5
Cdc23
Nptx1
Arl2
Ttk
Wdr76
Hcfc1
Stra13
Slc1a3
Kdm5b
Incenp
Fbxw11
Ap4b1
Npat
Btbd3
Apex2
Stag3
Cks1b
a
Pmf1
Wsb1
Pard3
Kif14
Cep55
Ddx11
Spast
Cdc20
Anapc5
Ctdp1
Bin3
1190002H23Rik
Usp3
Eid1
Map2k6
Uba3
Terf2
Clasp2
Nnmt
Cit
E4f1
Ccndbp1
Slc39a10
Hmgb2
Wee1
Cdkn2c
D4Wsu53e
Ckap2
Mcm3
Lbr
Camk1
Trim21
2410089E03Rik
Ptp4a1
Cdc42ep1
Nup37
Bccip
Olr1
Coq6
Nek2
Nab1
Gins2
2010317E24Rik
Rgs2
Mcmbp
Steap3
Ccno
Txlng
Srd5a1
Gm4353
Ccnf
Ncaph
Sycp3
Cep250
Eng
Vangl1
Anxa1
Ppm1d
Crocc
Cdc123
Atm
Nudc
Bub1
Gse1
Cetn2
43717
Zmynd19
Dhx8
Jub
B230120H23Rik
Ctcf
Vash1
Ncapd3
Csnk2a1
Tmprss11a
Terf1
Pard6g
Hepacam2
Pkn2
Cul7
Rad17
Lig1
Rb1
Mll5
Vps4b
Smc5
Rcc2
Birc2
Rgs3
Usp37
Rif1
Banp
Gabpb1
Gnb2l1
Pwp1
Rps6kb1
Haus1
Cinp
Zfp248
Cldn8
Nfkb1
Tgfa
Il7r
Ube2t
Btnl9
Hhex
Uhrf1
Cdca2
Bivm
Gas2l3
Rps6ka3
Ccnb3
Usp1
Gmnn
Hmgcr
43714
Nusap1
Tacc3
Rrm1
Cenpt
Cdca3
Appl2
Grpel1
Srsf5
Klf9
Plcg1
E2f1
Fam131a
Plin3
Pcna
Ppp1ca
Fam32a
Poc5
Ccnb1
Anp32e
Anapc13
Gins3
Sycp1
Dscc1
Smarcb1
Ccnb2
Zc3hc1
Cep70
Ccng1
Mis12
Rcan1
Cdc7
Usp2
Itga3
Dnajb9
Ints8
Dctn3
Mcts1
Cables1
Cdkl5
Ska2
Spdya
Mepce
2810021B07Rik
Dclre1a
Rhoa
Arpp19
Exo1
Ankle2
Ccna2
Ddit4
Mapk3
Ncoa3
3200002M19Rik
E2f2
Ubr5
Fos
Ensa
Lrrc56
Mis18bp1
Usp44
Rnf8
Uaca
Ticrr
Lrrcc1
Apitd1
Khk
Cdkn2b
Calm3
Anxa8
Chtf8
Chfr
Kif18b
Fsd1
Rgs14
Son
Nek9
Inpp5k
Haus7
Hspa4
Cenpn
Cetn1
Cyp1b1
Psrc1
Stat5b
Stat1
4930427A07Rik
Stag1
43715
Tnfaip3
Axl
Kif2b
Cdt1
Zfp367
Vav3
Brca2
Ppm1g
1700066M21Rik
Gpr126
Ccnd1
Dcaf7
Anapc16
Pogz
Itga2
43716
Actr8
Plag1
Depdc7
Mnd1
Mapk6
Marveld1
AA960436
Pak4
Ppp1cc
Smc3
Cdk14
Kmo
Specc1l
Rbl1
Lin9
Rala
Ing1
Atrip
Mad2l1
Traip
Lmna
Tmem138
Ubr7
Zwint
Pard3b
Casp8ap2
Cdca5
Jmjd5
Yeats4
Haus5
Adck2
Ppp1cb
Cd2ap
Antxr1
Tubb2a
Sgsm3
Cep63
Brsk1
Mrpl41
Hmg20b
Pelo
Cts7
Ctnna1
Dnajb1
Bex2
Zpbp
Spdyb
E2f4
Ino80
Hspa1l
Cdc16
Fbxo5
Pin1
Hells
Tnks
Mcm6
Efhc1
Ddx58
Ccne2
Carhsp1
Calm1
Txnl4b
Cuzd1
Suclg2
Evi5
G2e3
Anapc10
Casp2
Akirin2
2610002M06Rik
Timp1
Smc4
Cdc26
Wapal
Cul4b
Pttg1
Vrk1
H2afx
Birc6
Nbn
Rab11fip4
Tlk1
Sftpb
Chmp3
Ckap2l
Ern2
Cdc14a
Dis3l2
Esco1
Pdcd2l
Hif1a
Ska1
Efna1
Ska3
Gm606
Racgap1
Brd8
Cep110
Nipbl
Topbp1
Katnb1
Kif5b
Cep76
Rad21
Hrsp12
Tyms
Mapk12
Avpi1
Bora
Mapk4
Oip5
Alkbh7
Fam26e
Sh3gl2
Ccnd2
Cacul1
Cth
Gli1
Arl3
Brd7
E2f3
Pif1
Clspn
Ruvbl1
Pdcd6ip
Stradb
E2f7
Trp53
Sv2b
Rassf4
Ccne1
Fam84b
Smtn
BC031353
Agfg1
Sirt2
Mad2l2
E2f6
Lmln
Kif11
Rbbp8
Mlf1
Mki67
Nde1
Mlf1ip
Cdc27
Gas1
Xpo4
Ankrd54
Ostb
Lzts1
Rad54b
Vps4a
Stag2
Syce2
Rabgap1
Tubb4b
Mcm4
Il11
Ercc6l
Rrm2
Prkcd
Xpr1
Arl6ip6
Spin2
Rb1cc1
Cdk20
Ido1
Tpm1
Trp73
Lpp
Gas6
Cast
Erh
Nae1
Cdc45
Tfdp1
Slc25a29
Melk
Brwd1
Ccny
Opn3
Slmo2
Kif23
Papd7
Cdk1
Dsn1
Mnat1
Cdk5
Nucks1
Cyp4v3
Cdk11b
Cpne8
Slc17a2
Nus1
Lrrc17
Chmp1a
Tacc1
Dram1
Zfyve26
Ist1
Rassf1
Anapc1
Kifc2
Trnp1
Khdrbs1
43719
Hn1
Rangap1
Dlgap5
Maea
Fbxo31
Rint1
Kntc1
Nlrp2
Casc5
Mcm7
Etv4
Fam83d
Bard1
Usp8
Fbxo22
Gak
Mboat1
Haus2
Foxn3
Herpud1
Katna1
43710
Pknox1
4632434I11Rik
Cdr2
Ppp6c
Dbc1
Lig4
Liph
Arglu1
Zw10
Ss18
Shcbp1
Phf13
Cdc25a
Rab11a
Ppp1r15b
Nedd9
Pcnp
Trip13
Rhno1
Ccnt1
Mastl
Bmp2
Nek4
Irak1
Neil3
Cks2
Sik1
Cenpv
Ect2
Msh2
Gas2
Dync1li1
Thap1
Rab11b
Atad2
Nek3
Spc24
Ncapd2
Sec62
Troap
Ifit2
Ing4
Ccpg1
Cdh24
Psmg3
Klhl21
Smc2
Muc1
Hp1bp3
Lzts2
Abcc5
Hepacam
Prr11
Aurka
Ccna1
Nr4a1
Mzt1
Ier5
Foxo4
Ahr
Tubd1
Rad50
Zfp830
Pmp22
Prr5
Nr2f6
Rab11fip3
Stk17b
Sgcd
Stk11
Setd8
Phtf2
Ccnd3
Rfc2
Bub3
Cdk6
Hint3
Tgfbi
Haus4
Mad1l1
Mcm8
Uhrf2
Csnk2a2
Cdc25c
Khdc3
Ube2s
Pdpn
Zfp414
Suv39h2
Cdkn1c
Cdkn2a
Slbp
Ran
Phldb2
Cdkn3
Rhobtb3
Birc5
Lig3
Prpf8
Chek2
Gadd45a
Gadd45gip1
Tipin
Aurkb
Sephs1
Donson
Cenpq
Mcm2
Txnip
Ubl3
Orc3
Fkbp5
Aoc2
Lats2
Cgref1
Ubxn11
1500011H22Rik
Ddit3
Ccdc84
Pcbp1
Klhl13
Mapk7
Cntrob
Fbxl7
Haus8
Hspa2
Trp53bp2
Paqr4
Arl8b
Ankrd10
Chaf1b
Ccng2
Pafah1b1
Spin1
Ezh2
Srsf3
Rhob
Ccdc150
Strada
Fen1
Cdk4
Cenpl
Seh1l
Dixdc1
Cdca8
Gclm
Cdc25b
Plk3
Tfdp2
Haus3
Ier3
Clasp1
Plcxd1
Wisp1
Gsg2
Sass6
Rad54l
Glcci1
Cpa4
Smpd3
Fzr1
Mapre2
Dynlt3
Maff
Thbs1
Smc1b
Klhl9
Prkce
Foxm1
Ep300
Lrif1
Krt19
Papd5
Casp3
Pard6a
Kif13a
Ikzf1
Tlk2
Cdca7l
Taf1
Chaf1a
Lyar
Ppp1r1c
Blcap
Sac3d1
Cenpe
Abcc2
Dmc1
Nup43
Ccnh
Pds5b
43712
Cenpw
Hace1
Cdc5l
Ube2c
Cdkn2d
Kif2a
Tmem132a
Zwilch
Ralb
43711
43722
Tet2
Sgol2
Chek1
Plk2
Siah2
Kctd11
Bub1b
Mcm5
Mdc1
Cdc34
B4galt1
Col4a5
Psme3
Tbrg1
Gnai1
Syce1
Fam110a
Llgl2
Anapc11
Nsl1
Dnmt3b
Gnai2
Mau2
Acsl3
Nfe2l2
Spice1
Iqgap3
Depdc1b
Fancd2
Tex14
Unc5cl
Mapre3
Kif2c
Ebi3
Smc1a
Dusp1
Timeless
Wwc1
Fosl1
Ckap5
Hspb8
E2f8
Spnb2
Usp22
Slit1
Ppp2r2d
Ywhah
Jun
C330027C09Rik
Gpsm2
Urgcp
Chd4
